# Appearance of green tea compounds in plasma following acute green tea consumption is modulated by the gut microbiome in mice

**DOI:** 10.1101/2024.07.11.603097

**Authors:** John D. Sterrett, Kevin D. Quinn, Katrina A. Doenges, Nichole M. Nusbacher, Cassandra L. Levens, Mike L. Armstrong, Richard M. Reisdorph, Harry Smith, Laura M. Saba, Kristine A. Kuhn, Catherine A. Lozupone, Nichole A. Reisdorph

## Abstract

Studies have suggested that phytochemicals in green tea have systemic anti-inflammatory and neuroprotective effects. However, the mechanisms behind these effects are poorly understood, possibly due to differential metabolism of phytochemicals resulting from variation in gut microbiome composition. To unravel this complex relationship, our team utilized a novel combined microbiome analysis and metabolomics approach applied to low complexity microbiome (LCM) and human colonized (HU) gnotobiotic mice treated with an acute dose of powdered matcha green tea. A total of 20 LCM mice received 10 distinct human fecal slurries for an n=2 mice per human gut microbiome; 9 LCM mice remained un-colonized with human slurries throughout the experiment. We performed untargeted metabolomics on green tea and plasma to identify green tea compounds that were found in plasma of LCM and HU mice that had consumed green tea. 16S ribosomal RNA gene sequencing was performed on feces of all mice at study end to assess microbiome composition. We found multiple green tea compounds in plasma associated with microbiome presence and diversity (including acetylagmatine, lactiflorin, and aspartic acid negatively associated with diversity). Additionally, we detected strong associations between bioactive green tea compounds in plasma and specific gut bacteria, including associations between spiramycin and *Gemmiger*, and between wildforlide and *Anaerorhabdus*. Additionally, some of the physiologically relevant green tea compounds are likely derived from plant-associated microbes, highlighting the importance of considering foods and food products as meta-organisms. Overall, we describe a novel workflow for discovering relationships between individual food compounds and composition of the gut microbiome.

**Importance:** Foods contain thousands of unique and biologically important compounds beyond the macro- and micro-nutrients listed on nutrition facts labels. In mammals, many of these compounds are metabolized by the community of microbes in the colon. These microbes may impact the thousands of biologically important compounds we consume; therefore, understanding microbial metabolism of food compounds will be important for understanding how foods impact health. We used metabolomics to track green tea compounds in plasma of mice with and without complex microbiomes. From this, we can start to recognize certain groups of green tea-derived compounds that are impacted by mammalian microbiomes. This research presents a novel technique for understanding microbial metabolism of food-derived compounds in the gut, which can be applied to other foods.
