## Supplementary material for "Appearance of green tea compounds in plasma following acute green tea consumption is modulated by the gut microbiome in mice": All Compound Names

	compound_name
1	1-AMINOCYCLOPROPANE-1-CARBOXYLATE**_1.039
2	1-Fluorocyclohexadiene-cis,cis-1,2-diol_2.279
3	2-(1-Ethoxy-2-hydroxy)propyl-4-methoxyphenol_7.363
4	2,5-Furandicarboxylic acid_1.474
5	2,7-Dideacetyl-2,7-dibenzoyl-taxayunnanine F_9.347
6	3-Methylglutaconic acid_2.213
7	4-GUANIDINOBUTANOATE**_1.4
8	5'-Adenosine monophosphate_1.642
9	Acetylagmatine_2.216
10	Adenine_2.163
11	Adenine_6.72
12	Allyl disulfide_1.474
13	alpha-Aminoadipic acid_1.728
14	Aspartic Acid**_1.029
15	Betonicine_4.389
16	Bruceine H_7.226
17	C1015 - 8.912
18	C11 - 0.839
19	C1115 - 2.507
20	C1137 - 6.176
21	C1257 - 1.829
22	C1287 - 5.388
23	C13 - 1.093
24	C1353 - 2.21
25	C1370 - 2.037
26	C1375 - 1.178
27	C1394 - 0.847
28	C1412 - 0.789
29	C1666 - 7.795
30	C184 - 1.038
31	C1862 - 1.188
32	C1936 - 6.783
33	C1998 - 2.174
34	C206 - 0.838
35	C2106 - 7.428
36	C2175 - 6.783
37	C222 - 0.954
38	C223 - 0.846
39	C2252 - 0.847
40	C2327 - 6.957
41	C2340 - 0.797
42	C2409 - 8.239
43	C275 - 6.79
44	C294 - 1.997
45	C345 - 1.057
46	C357 - 0.847
47	C366 - 1.132
48	C453 - 8.762
49	C563 - 0.825
50	C58 - 0.846
51	C605 - 3.341
52	C658 - 2.33
53	C674 - 0.846
54	C730 - 1.933
55	C77 - 1.282
56	C792 - 0.824
57	C860 - 1.187
58	C886 - 6.039
59	C913 - 1.795
60	C943 - 3.968
61	C977 - 3.018
62	C999 - 1.973
63	Cinnamic acid_2.278
64	Coumarone_1.827
65	Crotonic acid_1.021
66	delta-Guanidinovaleric acid_1.89
67	Dibenzothiophene_2.207
68	Dopamine_2.414
69	Enanderinanin G_8.653
70	Enanderinanin G_8.771
71	Enanderinanin G_9.541
72	Ethoxychelerythrine_5.783
73	Ethyl-p-methoxycinnamate_8.596
74	Euchrenone a15_9.125
75	gamma-Glutamyl-alanine_1.2
76	gamma-Glutamyl-valine_1.783
77	gamma-Methylene glutamic acid_1.538
78	Glucosamine_6.33
79	Glycerophosphocholine_1.048
80	HC Blue No.1_1.531
81	Ketotifen_2.438
82	Lactiflorin_7.997
83	L-aminoadipic acid**_1.48
84	Leucocyanidin_1.567
85	Leucyl-Leucine_6.692
86	Leucyl-phenylalanine_7.238
87	L-GLUTAMIC ACID**_1.041
88	L-Homoarginine_1.021
89	L-ISOLEUCINE**_1.428
90	LL-2,6-DIAMINOHEPTANEDIOATE**_1.082
91	L-Pyridosine_6.949
92	Lupinate_1.461
93	Mandelonitrile_6.399
94	Marchantin C_6.778
95	Massonivesinol_8.659
96	Menisporphine_1.669
97	N-(1-Deoxy-1-fructosyl)tyrosine_1.837
98	N2-Methylguanine_5.828
99	N-Acetylglutamic acid_2.102
100	Neosaxitoxin_1.59
101	Nigakilactone H_8.243
102	Petasitenine_8.262
103	Phenyl pyruvic acid_1.827
104	Phrymarolin-II_7.464
105	Picrotoxinin_6.542
106	Picrotoxinin_7.784
107	Piperideine_1.202
108	Prenyl caffeate_8.458
109	Prolylhydroxyproline_5.629
110	Psicofuranine_5.828
111	Psicofuranine_6.066
112	Rehmaionoside C_7.64
113	Ribalinium_9.13
114	Rotundifoline_8.863
115	Shikonofuran D_8.462
116	Sinapyl alcohol_7.993
117	Sinapyl alcohol_8.886
118	Subaphyllin_6.307
119	Succinic anhydride_1.794
120	Taraxacolide 1-O-b-D-glucopyranoside_7.616
121	Taraxacolide 1-O-b-D-glucopyranoside_8.144
122	Taraxinic acid 1'-O-beta-D-glucopyranoside_6.684
123	Tetracenomycin D3_4.668
124	Threonine_1.025
125	Threoninyl-Proline_3.631
126	trans-Aconitic acid_1.49
127	Tryptophyl-Leucine_7.759
128	Tyrosyl-Threonine_5.809
129	Valganciclovir_8.169
130	Valyl-Hydroxyproline_1.651
131	Valyl-Tyrosine_6.482
132	Volemitol_6.34
133	Xanthurenic acid_7.166
134	?-Hederin_1.738
135	16:3 Cholesteryl ester_7.312
136	2-(1-Ethoxy-2-hydroxy)propyl-4-methoxyphenol-2-methyl-butyrate_1.111
137	20-Deoxynarasin_4.939
138	22:3-Glc-Stigmasterol_7.436
139	2alpha,5alpha,10beta-Triacetoxy-14beta-propionyloxytaxa-4(20),11-diene_1.622
140	2-Phenylethyl beta-D-glucopyranoside_0.54
141	3,4,5-Trimethoxy cinnamic acid_0.672
142	3beta,16alpha,28-Trihydroxyolean-11,13(18)-dien-3beta-yl-beta-D-glucopyranosyl-(1--6)-beta-D-[alpha_5.381
143	3beta-Acetyl ursa-14-en-16-one_3.538
144	3beta-Acetyl ursa-14-en-16-one_3.887
145	3-O-trans-Feruloyleuscaphic acid_3.501
146	3-Teracrylmelazolide A_1.042
147	4-Isopropylphenylacetaldehyde_0.927
148	4-Keto-4'-hydroxy-beta-carotene_2.882
149	4-Keto-4'-hydroxy-beta-carotene_2.951
150	6-Shogaol_0.92
151	7,8-Dihydroparasiloxanthin_4.67
152	7alpha,21S,25-Trihydroxy-3beta-acetoxy-21S,23R-epoxy-9(11)-en-dammarane_1.862
153	alpha-Tocopherol succinate_1.931
154	Anemarrhenasaponin-I_4.125
155	AS-1 A_3.283
156	Azralidoside_4.03
157	Broussonin C_0.958
158	C1000 - 5.349
159	C1003 - 4.851
160	C1027 - 5.669
161	C1030 - 4.108
162	C1036 - 3.926
163	C1078 - 2.324
164	C1084 - 5.339
165	C1085 - 4.761
166	C1089 - 3.498
167	C1094 - 5.887
168	C1112 - 4.391
169	C1129 - 3.567
170	C1130 - 1.491
171	C1133 - 1.861
172	C1141 - 2.899
173	C1176 - 0.995
174	C119 - 2.99
175	C1207 - 5.114
176	C1213 - 5.989
177	C1221 - 5.723
178	C1235 - 5.054
179	C127 - 2.676
180	C1278 - 8.022
181	C128 - 3.635
182	C1281 - 2.848
183	C1282 - 2.557
184	C1319 - 6.263
185	C1327 - 5.72
186	C1341 - 2.304
187	C1354 - 4.409
188	C1357 - 2.707
189	C1368 - 4.906
190	C1371 - 4.708
191	C1407 - 4.783
192	C1416 - 6.018
193	C1421 - 6.225
194	C1431 - 6.744
195	C1433 - 6.474
196	C1434 - 5.833
197	C1436 - 5.098
198	C1437 - 5.61
199	C1440 - 1.973
200	C1445 - 2.053
201	C1449 - 4.214
202	C1454 - 5.442
203	C1461 - 7.178
204	C1462 - 4.617
205	C1468 - 1.235
206	C1475 - 7.053
207	C1479 - 7.138
208	C1488 - 2.118
209	C1489 - 6.966
210	C1491 - 3.228
211	C1500 - 7.093
212	C1509 - 6.495
213	C1510 - 5.26
214	C1518 - 5.921
215	C1526 - 6.365
216	C1532 - 6.176
217	C1536 - 7.176
218	C1542 - 4.692
219	C1548 - 6.017
220	C1550 - 5.76
221	C1563 - 5.175
222	C1569 - 6.446
223	C1570 - 6.686
224	C1577 - 6.33
225	C1578 - 5.09
226	C1583 - 7.593
227	C159 - 2.574
228	C1591 - 3.206
229	C1594 - 2.47
230	C1604 - 5.605
231	C1611 - 6.818
232	C1622 - 1.965
233	C1624 - 6.817
234	C1641 - 5.28
235	C1642 - 1.802
236	C1649 - 2.818
237	C1657 - 4.663
238	C1666 - 4.592
239	C1667 - 3.841
240	C1675 - 6.076
241	C1684 - 5.022
242	C1685 - 5.128
243	C1688 - 3.737
244	C1690 - 2.98
245	C1706 - 7.447
246	C1716 - 1.766
247	C1722 - 6.089
248	C1729 - 3.556
249	C1732 - 7.167
250	C1741 - 6.971
251	C1753 - 6.593
252	C1762 - 7.362
253	C1767 - 1.635
254	C1772 - 2.203
255	C1775 - 6.974
256	C1788 - 2.23
257	C1791 - 6.911
258	C204 - 5.132
259	C209 - 6.744
260	C221 - 5.159
261	C226 - 6.784
262	C239 - 6.896
263	C24 - 2.571
264	C26 - 3.214
265	C266 - 5.48
266	C295 - 6.327
267	C315 - 5.205
268	C32 - 2.703
269	C327 - 4.989
270	C344 - 4.775
271	C360 - 5.749
272	C361 - 5.088
273	C362 - 4.758
274	C366 - 5.208
275	C386 - 3.891
276	C388 - 6.648
277	C397 - 3.991
278	C410 - 5.071
279	C420 - 3.752
280	C428 - 3.279
281	C431 - 3.725
282	C445 - 1.952
283	C458 - 3.513
284	C464 - 6.153
285	C472 - 5.291
286	C473 - 4.625
287	C486 - 4.024
288	C493 - 6.865
289	C504 - 6.766
290	C520 - 6.567
291	C522 - 7.366
292	C536 - 7.184
293	C57 - 6.877
294	C608 - 4.387
295	C621 - 2.363
296	C629 - 4.474
297	C634 - 3.413
298	C67 - 5.72
299	C681 - 6.813
300	C686 - 4.488
301	C719 - 4.729
302	C729 - 4.519
303	C731 - 7.597
304	C742 - 4.241
305	C752 - 2.287
306	C756 - 3.629
307	C759 - 3.735
308	C768 - 3.123
309	C805 - 4.056
310	C824 - 5.347
311	C839 - 4.736
312	C842 - 1.239
313	C846 - 4.744
314	C857 - 6.413
315	C863 - 1.058
316	C864 - 4.495
317	C873 - 0.885
318	C880 - 5.741
319	C883 - 2.885
320	C889 - 2.167
321	C89 - 5.605
322	C909 - 2.328
323	C921 - 1.391
324	C930 - 1.3
325	C938 - 3.557
326	C969 - 4.173
327	C976 - 6.07
328	C979 - 4.436
329	C982 - 4.496
330	C987 - 1.504
331	C994 - 4.223
332	C999 - 3.875
333	Cadiamine_1.195
334	Cerebroside 1_5.718
335	cholesteryl beta-D-glucoside_1.932
336	Chondrillasterol 3-[glucosyl-(1-&gt;4)-glucoside]_2.57
337	Citrostadienol_4.912
338	CL(22:5(7Z,10Z,13Z,16Z,19Z)/18:2(9Z,12Z)/22:5(7Z,10Z,13Z,16Z,19Z)/20:4(5Z,8Z,11Z,14Z))_4.399
339	Dehydroandrographolide_1.299
340	Dehydroeburiconic acid_1.97
341	DG(16:1n7/0:0/18:4n3)_3.553
342	DG(18:4n3/0:0/18:4n3)_2.813
343	DG(22:2n6/0:0/18:3n3)_5.541
344	DG(22:4(7Z,10Z,13Z,16Z)/14:0/0:0)_6.733
345	DG(22:4n6/0:0/20:4n3)_6.641
346	DG(22:5(7Z,10Z,13Z,16Z,19Z)/16:0/0:0)_6.828
347	DG(22:6(4Z,7Z,10Z,13Z,16Z,19Z)/16:0/0:0)_6.509
348	DGDG(18:5(3Z,6Z,9Z,12Z,15Z)/18:4(6Z,9Z,12Z,15Z))_3.241
349	Dieporeticenin_2.683
350	Dieporeticenin_2.954
351	Dieporeticenin_4.58
352	Dihydro-beta-sitosteryl ferulate_2.729
353	Dihydroxylycopene/ OH-Rhodopin_4.945
354	Echinenone_3.289
355	Enalkiren_3.446
356	Forrestiin A_1.178
357	Gambierol_2.878
358	Ganoderal A_2.53
359	Ganoderic acid Mj_2.334
360	Gentian Violet_1.292
361	Ginsenoyne L_2.557
362	Glucosyl (E)-2,6-Dimethyl-2,5-heptadienoate_0.868
363	Glyceryl linolenate II_3.796
364	Glyceryl linolenate II_5.987
365	Glycyrrhetic acid_1.898
366	Halstoctacosanolide A_5.536
367	Harderoporphyrin_1.855
368	Hederagenin_2.748
369	Hericene B_4.225
370	Hericenone C_2.494
371	Hericenone D_3.717
372	Isomangiferolic acid_4.054
373	Ixabepilone_0.889
374	Ixabepilone_0.985
375	Lantaiursolic acid_4.27
376	Liquidambaric acid_2.211
377	Lobetyolin_0.774
378	Mannosyl-1beta-phosphomycoketide C32_6.516
379	Mannosyl-1beta-phosphomycoketide C34_5.968
380	Massonivesinol_0.755
381	Methyl 16-epiquillate_2.668
382	Methyl 16-epiquillate_3.424
383	METHYL BETA-D-GALACTOSIDE**_0.414
384	Methyl guaia-1(10),11-dien-15-carboxylate_2.86
385	MGDG(18:2(9Z,12Z)/18:2(9Z,12Z))_5.945
386	MGDG(18:3(9Z,12Z,15Z)/18:3(9Z,12Z,15Z))_5.129
387	MGDG(20:5(5Z,8Z,11Z,14Z,17Z)/16:3(7Z,10Z,13Z))_1.683
388	MGDG(20:5(5Z,8Z,11Z,14Z,17Z)/18:4(6Z,9Z,12Z,15Z))_4.32
389	Minwanensin_1.022
390	Montanin_1.293
391	Montecristin_4.032
392	Montecristin_4.206
393	Montecristin_4.989
394	Nanchangmycin_6.461
395	Neohopadiene_4.89
396	Nigakilactone H_0.828
397	Nothosmyrnol_0.587
398	Oleanolic acid_2.513
399	Oleanolic acid_2.704
400	Oleanolic acid_2.897
401	Oligomycin B_3.083
402	PA(12:0/12:0)_2.618
403	PA(22:0/18:0)_7.016
404	PA(22:4(7Z,10Z,13Z,16Z)/21:0)_7.796
405	PA(22:6(4Z,7Z,10Z,13Z,16Z,19Z)/12:0)_3.291
406	PA(P-16:0e/18:2(9Z,12Z))_6.179
407	PA(P-18:0/17:2(9Z,12Z))_6.795
408	PA(P-20:0/13:0)_5.937
409	PA(P-20:0/19:1(9Z))_7.36
410	PA(P-20:0/20:2(11Z,14Z))_7.178
411	PA(P-20:0/20:2(11Z,14Z))_7.722
412	PA(P-20:0/20:3(8Z,11Z,14Z))_6.463
413	PA(P-20:0/20:3(8Z,11Z,14Z))_6.619
414	PA(P-20:0/20:3(8Z,11Z,14Z))_7.168
415	PA(P-20:0/20:3(8Z,11Z,14Z))_7.38
416	PA(P-20:0/22:2(13Z,16Z))_7.548
417	PC(15:0/18:3(6Z,9Z,12Z))_5.331
418	PC(15:0/18:4(6Z,9Z,12Z,15Z))_4.871
419	PC(16:0/22:4(7Z,10Z,13Z,16Z))_5.523
420	PC(18:4(6Z,9Z,12Z,15Z)/18:4(6Z,9Z,12Z,15Z))_3.525
421	PC(18:4(6Z,9Z,12Z,15Z)/24:1(15Z))_6.099
422	PC(20:0/22:6(4Z,7Z,10Z,13Z,16Z,19Z))_5.666
423	PC(20:3(8Z,11Z,14Z)/14:0)_3.334
424	PC(20:3(8Z,11Z,14Z)/20:1(11Z))_6.079
425	PC(20:5(5Z,8Z,11Z,14Z,17Z)/18:3(9Z,12Z,15Z))_4.435
426	PC(22:2(13Z,16Z)/14:1(9Z))_5.254
427	PC(22:2(13Z,16Z)/16:1(9Z))_5.894
428	PC(22:4(7Z,10Z,13Z,16Z)/16:0)_6.391
429	PC(22:5(7Z,10Z,13Z,16Z,19Z)/14:0)_4.33
430	PE(20:2(11Z,14Z)/14:0)_5.247
431	PE(20:3(8Z,11Z,14Z)/14:0)_4.827
432	PE(24:1(15Z)/18:3(9Z,12Z,15Z))_5.812
433	PE(24:1(15Z)/20:4(8Z,11Z,14Z,17Z))_5.843
434	PE(O-20:0/22:0)_6.619
435	Pfaffic acid_1.914
436	PG(16:0/12:0)_2.969
437	PG(22:6(4Z,7Z,10Z,13Z,16Z,19Z)/17:0)_3.731
438	PGP(18:3(9Z,12Z,15Z)/18:0)_3.446
439	Pheophytin a_6.257
440	PI(21:0/12:0)_4.922
441	PI(22:4(7Z,10Z,13Z,16Z)/15:0)_6.375
442	PI(22:4(7Z,10Z,13Z,16Z)/16:0)_6.236
443	PI(22:5(7Z,10Z,13Z,16Z,19Z)/16:0)_6.751
444	PI(22:5(7Z,10Z,13Z,16Z,19Z)/18:0)_6.721
445	PI(22:6(4Z,7Z,10Z,13Z,16Z,19Z)/16:0)_5.552
446	PI(22:6(4Z,7Z,10Z,13Z,16Z,19Z)/16:0)_5.979
447	PI(22:6(4Z,7Z,10Z,13Z,16Z,19Z)/17:1(9Z))_6.386
448	PI(22:6(4Z,7Z,10Z,13Z,16Z,19Z)/18:1(9Z))_3.931
449	PI(22:6(4Z,7Z,10Z,13Z,16Z,19Z)/19:1(9Z))_4.262
450	Piefeltarraenin IA_1.454
451	Polyporenic acid C_1.766
452	Poricoic acid B_1.105
453	Proscillaridin A_1.023
454	PS(P-20:0/18:4(6Z,9Z,12Z,15Z))_2.688
455	Rubescensin C_1.185
456	Schleicherastatin 5_2.081
457	Schleicherastatin 5_3.826
458	Schleicherastatin 5_3.923
459	Schleicherastatin 5_4.354
460	Sphingolipid Lipids01-521_5.108
461	Spiramycin_3.716
462	Taraxerone_3.712
463	Teixidol_1.049
464	Ternatin_4.443
465	TG(16:1(9Z)/14:0/20:2n6)_7.27
466	Theonellasterol B_3.686
467	Theonellasterol B_3.888
468	Thujyl 19-trachylobanoate_2.705
469	Thujyl 19-trachylobanoate_2.882
470	Thujyl 19-trachylobanoate_3.099
471	Tirucall-7-en-3,24-dione_2.691
472	Tirucall-7-en-3,24-dione_2.98
473	Tocoretinate_7.741
474	Trospium_1.997
475	TXB2-d4_1.835
476	Vernoflexin_0.988
477	Violaxanthin_2.707
478	Vitetrifolin B_1.016
479	Wilforlide B_2.565
